# Gut Bacterial Dysbiosis and Instability is Associated with the Onset of Complications and Mortality in COVID-19

**DOI:** 10.1101/2021.10.08.463613

**Authors:** David Schult, Sandra Reitmeier, Plamena Koyumdzhieva, Tobias Lahmer, Moritz Middelhoff, Johanna Erber, Jochen Schneider, Juliane Kager, Marina Frolova, Julia Horstmann, Lisa Fricke, Katja Steiger, Moritz Jesinghaus, Klaus-Peter Janssen, Ulrike Protzer, Klaus Neuhaus, Roland M. Schmid, Dirk Haller, Michael Quante

## Abstract

**Objective:** There is a growing debate about the involvement of the gut microbiome in COVID-19, although it is not conclusively understood whether the microbiome has an impact on COVID-19, or vice versa, especially as analysis of amplicon data in hospitalized patients requires sophisticated cohort recruitment and integration of clinical parameters. Here, we analyzed fecal and saliva samples from SARS-CoV-2 infected and post COVID-19 patients and controls considering multiple influencing factors during hospitalization.

**Design:** 16S rRNA gene sequencing was performed on fecal and saliva samples from 108 COVID-19 and 22 post COVID-19 patients, 20 pneumonia controls and 26 asymptomatic controls. Patients were recruited over the first and second corona wave in Germany and detailed clinical parameters were considered. Serial samples per individual allowed intra-individual analysis.

**Results:** We found the gut and oral microbiota to be altered depending on number and type of COVID-19-associated complications and disease severity. The occurrence of individual complications was correlated with low-risk (e.g., *Faecalibacterium prausznitzii*) and high-risk bacteria (e.g., *Parabacteroides*). We demonstrated that a stable gut bacterial composition was associated with a favorable disease progression. Based on gut microbial profiles, we identified a model to estimate mortality in COVID-19.

**Conclusion:** Gut microbiota are associated with the occurrence of complications in COVID-19 and may thereby influencing disease severity. A stable gut microbial composition may contribute to a favorable disease progression and using bacterial signatures to estimate mortality could contribute to diagnostic approaches. Importantly, we highlight challenges in the analysis of microbial data in the context of hospitalization.
