## Supplementary Table 2 for "Gut Bacterial Dysbiosis and Instability is Associated with the Onset of Complications and Mortality in COVID-19"

### Sheet: Tabelle1
	COVID-19 (N= 86)							Post COVID-19 (N=21)							SC (N=11)
Confounder	mild (n=61)	severe (n=15)	death (n=10)	0 complication (n=59)	1 complication (n=13)	2 complications (n=10)	3 complications (n=4)	mild (n=7)	severe (n=7)	death (n=7)	0 complication (n=6)	1 complication (n=5)	2 complications (n=8)	3 complications (n=2)	mild	severe	death	0 complication (n=6)	1 complication (n=4)	2 complications (n=1)	3 complications (n=0)
Type 2 diabetes (%)	0.13	13.3%	0.3	10.2%	15.4%	0.4	0.25	28.6%	28.6%	14.3%	33.3%	0.2	12.5%	0.5	NA	NA	NA	0	0.25	0	NA
IBD (N, %)	3.3%	0	0	3.4%	0	0	0	0	0	0	0	0	0	0	NA	NA	NA	0	0	0	NA
S.p. intestinal resection (%)	6.6%	0	0	6.8%	0	0	0	0	0	0	0	0	0	0	NA	NA	NA	0	0	0	NA
Cancer (%)	4.9%	6.7%	0.3	5.1%	15.4%	0	0.5	14.3%	14.3%	14.3%	16.7%	0.4	0	0	NA	NA	NA	0.5	0.25	1	NA
Immunsuppression (%)	29.5%	66.7%	0.7	32.2%	61.5%	0.8	0	42.9%	14.3%	14.3%	33.3%	0.4	12.5%	0	NA	NA	NA	16.7%	0.25	1	NA
Specific cancer therapy (%)	3.3%	6.7%	0.2	3.4%	7.7%	0	0.5	14.3%	0	14.3%	0	0.4	0	0	NA	NA	NA	0	0.25	1	NA
Artificial nutrition all T (%)	0	66.7%	0.7	1.7%	38.5%	0.8	0.75	0	71.4%	1	0	0.8	87.5%	0.5	NA	NA	NA	16.7%	0.5	1	NA
*IBD= inflammatory bowel disease
*s.p. intestinal resection= status post intestinal resection
*Artificial nutrition= tube feeding or parenteral nutrition
*NA= not available
