## Supplementary Table 4 for "Gut Bacterial Dysbiosis and Instability is Associated with the Onset of Complications and Mortality in COVID-19"

### Sheet: Tabelle1
	COVID-19 (N=86)		Post COVID-19 (N=21)		SC (N=11)
	AB T1	ICU T1	AB T1	ICU T1	AB T1	ICU T1
mild	22/61; (36%)	1/61; (1.6%)	4/7; (7%)	0/7; (0%)	NA	NA
severe	8/15; (53%)	9/15; (60%)	7/7; (100%)	5/7; (71%)	NA	NA
death	10/10; (100%)	7/10; (70%)	7/7; (100%)	7/7; (100%)	NA	NA
	AB T1	ICU all T	AB T1	ICU all T	AB T1	ICU all T
0 complication	23/59; (39%)	5/59; (8.5%)	4/6; (67%)	1/6; (17%)	5/6; (83%)	1/6; (16.7%)
1 complication	5/13; (38%)	9/13; (69%)	4/5; (80%)	4/5; (80%)	4/4; (100%)	2/4; (50%)
2 complications	9/10; (90%)	10/10; (100%)	8/8; (100%)	8/8; (100%)	1/1; (100%)	1/1; (100%)
3 complications	3/4; (75%)	4/4; (100%)	2/2; (100%)	2/2; (100%)	NA	NA
*AB T1 = Antibiotic therapy at the time of the first stool sampling
*ICU T1 = Intensive care stay at the time of the first stool sampling
*ICU all T = Intensive care stay regarding all time points of stool sampling
*NA = not available
