## Supplementary Table 5 for "Gut Bacterial Dysbiosis and Instability is Associated with the Onset of Complications and Mortality in COVID-19"

### Sheet: Tabelle1
	Hit taxon name	Hit strain name	Accession	Similarity	Variation ratio	Hit taxonomy	Completeness (%)
Zotu 1	Enterococcus durans	NBRC 100479(T)	BCQB01000108	100.00	0/427	Bacteria;Firmicutes;Bacilli;Lactobacillales;Enterococcaceae;Enterococcus	100.0
Zotu 2	Yersinia pestis	NCTC 5923(T)	AF366383	99.44	8/1423	Bacteria;Proteobacteria;Gammaproteobacteria;Enterobacterales;Yersiniaceae;Yersinia	99.7
Zotu 3	Shigella flexneri	ATCC 29903(T)	X96963	100.00	0/427	Bacteria;Proteobacteria;Gammaproteobacteria;Enterobacterales;Enterobacteriaceae;Escherichia	100.0
Zotu4	Ruminococcus gnavus	ATCC 29149(T)	AAYG02000025	100.00	0/402	Bacteria;Firmicutes;Clostridia;Clostridiales;Lachnospiraceae;Mediterraneibacter	100.0
Zotu5	Parabacteroides merdae	ATCC 43184(T)	AAXE02000112	100.00	0/422	Bacteria;Bacteroidetes;Bacteroidia;Bacteroidales;Porphyromonadaceae;Parabacteroides	100.0
Zotu6	Blautia luti	DSM 14534(T)	AB691576	100.00	0/401	Bacteria;Firmicutes;Clostridia;Clostridiales;Lachnospiraceae;Blautia	100.0
Zotu7	Phocaeicola vulgatus	ATCC 8482(T)	CP000139	99.53	2/422	Bacteria;Bacteroidetes;Bacteroidia;Bacteroidales;Bacteroidaceae;Phocaeicola	100.0
Zotu8	Bacteroides thetaiotaomicron	VPI-5482(T)	AE015928	100.00	0/422	Bacteria;Bacteroidetes;Bacteroidia;Bacteroidales;Bacteroidaceae;Bacteroides	99.9
Zotu9	Phocaeicola vulgatus	ATCC 8482(T)	CP000139	99.76	1/422	Bacteria;Bacteroidetes;Bacteroidia;Bacteroidales;Bacteroidaceae;Phocaeicola	100.0
Zotu10	Enterocloster bolteae	WAL 16351(T)	AJ508452	100.00	0/402	Bacteria;Firmicutes;Clostridia;Clostridiales;Lachnospiraceae;Enterocloster	100.0
Zotu11	Bacteroides uniformis	ATCC 8492(T)	AAYH02000049	100.00	0/422	Bacteria;Bacteroidetes;Bacteroidia;Bacteroidales;Bacteroidaceae;Bacteroides	100.0
Zotu12	Gemmiger formicilis	ATCC 27749(T)	GU562446	96.77	13/402	Bacteria;Firmicutes;Clostridia;Clostridiales;Oscillospiraceae;Subdoligranulum	98.2
Zotu13	Bacteroides faecis	MAJ27(T)	AGDG01000041	100.00	0/422	Bacteria;Bacteroidetes;Bacteroidia;Bacteroidales;Bacteroidaceae;Bacteroides	100.0
Zotu14	Bacteroides fragilis	NCTC 9343(T)	CR626927	100.00	0/422	Bacteria;Bacteroidetes;Bacteroidia;Bacteroidales;Bacteroidaceae;Bacteroides	100.0
Zotu15	Akkermansia muciniphila	ATCC BAA-835(T)	CP001071	100.00	0/407	Bacteria;Verrucomicrobia;Verrucomicrobiae;Verrucomicrobiales;Akkermansiaceae;Akkermansia	100.0
Zotu17	Bacteroides uniformis	ATCC 8492(T)	AAYH02000049	99.76	1/422	Bacteria;Bacteroidetes;Bacteroidia;Bacteroidales;Bacteroidaceae;Bacteroides	100.0
Zotu18	Ruminococcus torques	ATCC 27756(T)	AAVP02000040	100.00	0/402	Bacteria;Firmicutes;Clostridia;Clostridiales;Lachnospiraceae;Mediterraneibacter	100.0
Zotu19	Faecalibacterium prausnitzii	ATCC 27768(T)	AJ413954	99.25	3/402	Bacteria;Firmicutes;Clostridia;Clostridiales;Oscillospiraceae;Faecalibacterium	99.9
Zotu20	Faecalibacterium prausnitzii	ATCC 27768(T)	AJ413954	99.75	1/402	Bacteria;Firmicutes;Clostridia;Clostridiales;Oscillospiraceae;Faecalibacterium	99.9
Zotu21	Alistipes onderdonkii subsp. onderdonkii	DSM 19147(T)	ARFY01000017	100.00	0/422	Bacteria;Bacteroidetes;Bacteroidia;Bacteroidales;Rikenellaceae;Alistipes;Alistipes onderdonkii	100.0
Zotu22	Blautia caecimuris	SJ18(T)	KR364746	99.75	1/402	Bacteria;Firmicutes;Clostridia;Clostridiales;Lachnospiraceae;Blautia	94.8
Zotu23	Sellimonas intestinalis	BR72(T)	LGAJ01000018	100.00	0/402	Bacteria;Firmicutes;Clostridia;Clostridiales;Lachnospiraceae;Sellimonas	100.0
Zotu24	Bacteroides cellulosilyticus	DSM 14838(T)	ACCH01000108	100.00	0/422	Bacteria;Bacteroidetes;Bacteroidia;Bacteroidales;Bacteroidaceae;Bacteroides	100.0
Zotu25	Streptococcus thermophilus	ATCC 19258(T)	AY188354	100.00	0/427	Bacteria;Firmicutes;Bacilli;Lactobacillales;Streptococcaceae;Streptococcus	100.0
Zotu26	Bacteroides fragilis	NCTC 9343(T)	CR626927	99.76	1/422	Bacteria;Bacteroidetes;Bacteroidia;Bacteroidales;Bacteroidaceae;Bacteroides	100.0
Zotu27	Faecalibacterium prausnitzii	ATCC 27768(T)	AJ413954	99.25	3/402	Bacteria;Firmicutes;Clostridia;Clostridiales;Oscillospiraceae;Faecalibacterium	99.9
Zotu28	Ruminococcus bromii	ATCC 27255(T)	X85099	100.00	0/403	Bacteria;Firmicutes;Clostridia;Clostridiales;Oscillospiraceae;Ruminococcus_g2	99.3
Zotu29	Ruthenibacterium lactatiformans	585-1(T)	JXXK01000069	100.00	0/402	Bacteria;Firmicutes;Clostridia;Clostridiales;Oscillospiraceae;Ruthenibacterium	100.0
Zotu30	Gemmiger formicilis	ATCC 27749(T)	GU562446	100.00	0/402	Bacteria;Firmicutes;Clostridia;Clostridiales;Oscillospiraceae;Subdoligranulum	98.2
Zotu31	Parabacteroides distasonis	ATCC 8503(T)	CP000140	100.00	0/422	Bacteria;Bacteroidetes;Bacteroidia;Bacteroidales;Porphyromonadaceae;Parabacteroides	100.0
Zotu32	Dorea longicatena	DSM 13814(T)	AAXB02000032	100.00	0/402	Bacteria;Firmicutes;Clostridia;Clostridiales;Lachnospiraceae;Dorea	100.0
Zotu33	Alistipes putredinis	DSM 17216(T)	ABFK01000017	100.00	0/422	Bacteria;Bacteroidetes;Bacteroidia;Bacteroidales;Rikenellaceae;Alistipes	100.0
Zotu34	Agathobacter rectalis	ATCC 33656(T)	CP001107	100.00	0/402	Bacteria;Firmicutes;Clostridia;Clostridiales;Lachnospiraceae;Agathobacter	100.0
Zotu35	Faecalibacterium prausnitzii	ATCC 27768(T)	AJ413954	98.76	5/402	Bacteria;Firmicutes;Clostridia;Clostridiales;Oscillospiraceae;Faecalibacterium	99.9
Zotu36	Dysosmobacter welbionis	J115(T)	MG963288	100.00	0/404	Bacteria;Firmicutes;Clostridia;Clostridiales;Oscillospiraceae;Dysosmobacter	96.3
Zotu37	Fusicatenibacter saccharivorans	HT03-11(T)	AB698910	100.00	0/402	Bacteria;Firmicutes;Clostridia;Clostridiales;Lachnospiraceae;Fusicatenibacter	97.5
Zotu38	Bifidobacterium longum subsp. longum	JCM 1217(T)	AP010888	100.00	0/407	Bacteria;Actinobacteria;Actinomycetia;Bifidobacteriales;Bifidobacteriaceae;Bifidobacterium;Bifidobacterium longum	100.0
Zotu39	Phocaeicola vulgatus	ATCC 8482(T)	CP000139	99.53	2/422	Bacteria;Bacteroidetes;Bacteroidia;Bacteroidales;Bacteroidaceae;Phocaeicola	100.0
Zotu40	Flavonifractor plautii	ATCC 29863(T)	JH417629	100.00	0/405	Bacteria;Firmicutes;Clostridia;Clostridiales;Oscillospiraceae;Pseudoflavonifractor	100.0
Zotu41	Anaerobutyricum hallii	ATCC 27751(T)	L34621	100.00	0/402	Bacteria;Firmicutes;Clostridia;Clostridiales;Lachnospiraceae;Anaerobutyricum	99.9
Zotu42	Collinsella aerofaciens	ATCC 25986(T)	AAVN02000013	100.00	0/402	Bacteria;Actinobacteria;Coriobacteriia;Coriobacteriales;Coriobacteriaceae;Collinsella	100.0
Zotu43	Blautia obeum	ATCC 29174(T)	AAVO02000004	100.00	0/402	Bacteria;Firmicutes;Clostridia;Clostridiales;Lachnospiraceae;Blautia	100.0
Zotu44	Klebsiella pneumoniae subsp. rhinoscleromatis	ATCC 13884(T)	ACZD01000038	100.00	0/427	Bacteria;Proteobacteria;Gammaproteobacteria;Enterobacterales;Enterobacteriaceae;Klebsiella;Klebsiella pneumoniae	100.0
Zotu45	Clostridium fessum	SNUG30386(T)	KY992934	96.27	15/402	Bacteria;Firmicutes;Clostridia;Clostridiales;Lachnospiraceae;Clostridium_g35	96.1
Zotu47	Roseburia intestinalis	L1-82(T)	AJ312385	100.00	0/403	Bacteria;Firmicutes;Clostridia;Clostridiales;Lachnospiraceae;Roseburia	100.0
Zotu48	Blautia argi	KCTC 15426(T)	CP030280	97.76	9/402	Bacteria;Firmicutes;Clostridia;Clostridiales;Lachnospiraceae;Blautia	100.0
Zotu49	Anaerostipes hadrus	DSM 3319(T)	FR749932	100.00	0/402	Bacteria;Firmicutes;Clostridia;Clostridiales;Lachnospiraceae;Anaerostipes	100.0
Zotu50	Roseburia faecis	M72/1(T)	AY305310	100.00	0/403	Bacteria;Firmicutes;Clostridia;Clostridiales;Lachnospiraceae;Roseburia	100.0
Zotu51	Phocaeicola dorei	DSM 17855(T)	ABWZ01000093	99.05	4/422	Bacteria;Bacteroidetes;Bacteroidia;Bacteroidales;Bacteroidaceae;Phocaeicola	100.0
Zotu52	Klebsiella variicola subsp. tropica	SB5531(T)	CAAHGN010000012	100.00	0/427	Bacteria;Proteobacteria;Gammaproteobacteria;Enterobacterales;Enterobacteriaceae;Klebsiella;Klebsiella variicola	100.0
Zotu53	Bacteroides xylanisolvens	XB1A(T)	AM230650	100.00	0/422	Bacteria;Bacteroidetes;Bacteroidia;Bacteroidales;Bacteroidaceae;Bacteroides	94.3
Zotu54	Blautia faecis	M7-8	EU530489	100.00	0/402	Bacteria;Firmicutes;Clostridia;Clostridiales;Lachnospiraceae;Blautia	100.0
Zotu55	Bacteroides koreensis	YS-aM39(T)	KX025133	99.76	1/422	Bacteria;Bacteroidetes;Bacteroidia;Bacteroidales;Bacteroidaceae;Bacteroides	97.9
Zotu57	Parabacteroides distasonis	ATCC 8503(T)	CP000140	99.76	1/422	Bacteria;Bacteroidetes;Bacteroidia;Bacteroidales;Porphyromonadaceae;Parabacteroides	100.0
Zotu59	Phocaeicola massiliensis	B84634(T)	AQHY01000028	100.00	0/422	Bacteria;Bacteroidetes;Bacteroidia;Bacteroidales;Bacteroidaceae;Phocaeicola	100.0
Zotu61	Ruminococcus bromii	ATCC 27255(T)	X85099	98.51	6/403	Bacteria;Firmicutes;Clostridia;Clostridiales;Oscillospiraceae;Ruminococcus_g2	99.3
Zotu62	Clostridium innocuum	ATCC 14501(T)	M23732	100.00	0/425	Bacteria;Firmicutes;Erysipelotrichia;Erysipelotrichales;Erysipelotrichaceae;Longicatena	99.2
Zotu64	Alistipes finegoldii	DSM 17242(T)	CP003274	99.53	2/422	Bacteria;Bacteroidetes;Bacteroidia;Bacteroidales;Rikenellaceae;Alistipes	100.0
Zotu66	Dialister invisus	DSM 15470(T)	ACIM02000001	100.00	0/427	Bacteria;Firmicutes;Negativicutes;Veillonellales;Veillonellaceae;Dialister	100.0
Zotu67	Massiliimalia massiliensis	Marseille-P2963(T)	FUHT01000001	89.28	43/401	Bacteria;Firmicutes;Clostridia;Clostridiales;Oscillospiraceae;Massiliimalia	100.0
Zotu69	Clostridium symbiosum	ATCC 14940(T)	M59112	100.00	0/396	Bacteria;Firmicutes;Clostridia;Clostridiales;Lachnospiraceae;Clostridium_g35	99.9
Zotu70	Clostridium scindens	ATCC 35704(T)	ABFY02000057	100.00	0/402	Bacteria;Firmicutes;Clostridia;Clostridiales;Lachnospiraceae;Clostridium_g21	100.0
Zotu71	Bifidobacterium adolescentis	ATCC 15703(T)	AP009256	100.00	0/411	Bacteria;Actinobacteria;Actinomycetia;Bifidobacteriales;Bifidobacteriaceae;Bifidobacterium	100.0
Zotu72	Parabacteroides distasonis	ATCC 8503(T)	CP000140	98.34	7/422	Bacteria;Bacteroidetes;Bacteroidia;Bacteroidales;Porphyromonadaceae;Parabacteroides	100.0
Zotu73	Ruminococcus albus	7(T)	CP002403	95.27	19/402	Bacteria;Firmicutes;Clostridia;Clostridiales;Oscillospiraceae;Ruminococcus	100.0
Zotu74	Lacrimispora xylanolytica	ATCC 49623(T)	X71855	97.26	11/402	Bacteria;Firmicutes;Clostridia;Clostridiales;Lachnospiraceae;Lacrimispora	100.0
Zotu77	Eubacterium coprostanoligenes	HL(T)	HM037995	92.56	30/403	Bacteria;Firmicutes;Clostridia;Clostridiales;Oscillospiraceae;Eubacterium_g23	99.0
Zotu78	Parabacteroides distasonis	ATCC 8503(T)	CP000140	98.58	6/422	Bacteria;Bacteroidetes;Bacteroidia;Bacteroidales;Porphyromonadaceae;Parabacteroides	100.0
Zotu79	Clostridium nexile	DSM 1787(T)	X73443	100.00	0/399	Bacteria;Firmicutes;Clostridia;Clostridiales;Lachnospiraceae;Coprococcus_g2	100.0
Zotu80	Phascolarctobacterium faecium	ACM 3679(T)	X72865	100.00	0/427	Bacteria;Firmicutes;Negativicutes;Acidaminococcales;Acidaminococcaceae;Phascolarctobacterium	100.0
Zotu81	Bacteroides ovatus	ATCC 8483(T)	DS264555	100.00	0/422	Bacteria;Bacteroidetes;Bacteroidia;Bacteroidales;Bacteroidaceae;Bacteroides	100.0
Zotu82	Acutalibacter muris	KB18(T)	CP015400	96.52	14/402	Bacteria;Firmicutes;Clostridia;Clostridiales;Oscillospiraceae;Acutalibacter	100.0
Zotu84	Oscillibacter ruminantium	GH1(T)	BAGW01000037	93.81	25/404	Bacteria;Firmicutes;Clostridia;Clostridiales;Oscillospiraceae;Oscillibacter	100.0
Zotu86	Oscillibacter ruminantium	GH1(T)	BAGW01000037	94.31	23/404	Bacteria;Firmicutes;Clostridia;Clostridiales;Oscillospiraceae;Oscillibacter	100.0
Zotu87	Roseburia inulinivorans	A2-194(T)	AJ270473	100.00	0/404	Bacteria;Firmicutes;Clostridia;Clostridiales;Lachnospiraceae;Roseburia	98.1
Zotu89	Anaerobutyricum soehngenii	L2-7(T)	AJ270490	100.00	0/402	Bacteria;Firmicutes;Clostridia;Clostridiales;Lachnospiraceae;Anaerobutyricum	100.0
Zotu91	Ruthenibacterium lactatiformans	585-1(T)	JXXK01000069	92.79	29/402	Bacteria;Firmicutes;Clostridia;Clostridiales;Oscillospiraceae;Ruthenibacterium	100.0
Zotu93	Intestinibacter bartlettii	DSM 16795(T)	ABEZ02000021	100.00	0/401	Bacteria;Firmicutes;Clostridia;Clostridiales;Peptostreptococcaceae;Intestinibacter	100.0
Zotu94	Coprococcus comes	ATCC 27758(T)	ABVR01000038	100.00	0/402	Bacteria;Firmicutes;Clostridia;Clostridiales;Lachnospiraceae;Coprococcus_g2	100.0
Zotu95	Intestinimonas massiliensis	GD2(T)	LN869527	94.06	24/404	Bacteria;Firmicutes;Clostridia;Clostridiales;Oscillospiraceae;Pseudoflavonifractor	100.0
Zotu97	Merdimonas faecis	BR31(T)	KP966093	100.00	0/402	Bacteria;Firmicutes;Clostridia;Clostridiales;Lachnospiraceae;Merdimonas	96.0
Zotu98	Klebsiella pneumoniae subsp. ozaenae	ATCC 11296(T)	Y17654	99.76	1/424	Bacteria;Proteobacteria;Gammaproteobacteria;Enterobacterales;Enterobacteriaceae;Klebsiella;Klebsiella pneumoniae	99.3
Zotu100	Bacteroides xylanisolvens	XB1A(T)	AM230650	99.76	1/422	Bacteria;Bacteroidetes;Bacteroidia;Bacteroidales;Bacteroidaceae;Bacteroides	94.3
Zotu101	Lachnospira eligens	ATCC 27750(T)	CP001104	100.00	0/402	Bacteria;Firmicutes;Clostridia;Clostridiales;Lachnospiraceae;Lachnospira	100.0
Zotu103	Longibaculum muris	MT10-315-CC-1.2-2(T)	KR364765	93.43	28/426	Bacteria;Firmicutes;Erysipelotrichia;Erysipelotrichales;Erysipelotrichaceae;Longibaculum	100.0
Zotu106	Hungatella hathewayi	DSM 13479(T)	AJ311620	99.50	2/402	Bacteria;Firmicutes;Clostridia;Clostridiales;Lachnospiraceae;Hungatella	98.1
Zotu107	Faecalibacillus intestinalis	SNUG30099(T)	KY992931	100.00	0/426	Bacteria;Firmicutes;Erysipelotrichia;Erysipelotrichales;Erysipelotrichaceae;Faecalibacillus	97.4
Zotu110	Sellimonas intestinalis	BR72(T)	LGAJ01000018	99.75	1/402	Bacteria;Firmicutes;Clostridia;Clostridiales;Lachnospiraceae;Sellimonas	100.0
Zotu111	Bacteroides stercoris	ATCC 43183(T)	ABFZ02000022	99.76	1/422	Bacteria;Bacteroidetes;Bacteroidia;Bacteroidales;Bacteroidaceae;Bacteroides	100.0
Zotu112	Bacteroides caccae	ATCC 43185(T)	AAVM02000012	99.53	2/422	Bacteria;Bacteroidetes;Bacteroidia;Bacteroidales;Bacteroidaceae;Bacteroides	100.0
Zotu114	Lachnospira pectinoschiza	150-1(T)	L14675	100.00	0/395	Bacteria;Firmicutes;Clostridia;Clostridiales;Lachnospiraceae;Lachnospira	99.0
Zotu115	Ruminococcus bromii	ATCC 27255(T)	X85099	99.75	1/403	Bacteria;Firmicutes;Clostridia;Clostridiales;Oscillospiraceae;Ruminococcus_g2	99.3
Zotu116	Clostridium fessum	SNUG30386(T)	KY992934	100.00	0/402	Bacteria;Firmicutes;Clostridia;Clostridiales;Lachnospiraceae;Clostridium_g35	96.1
Zotu118	Streptococcus salivarius	NCTC 8618(T)	CP009913	100.00	0/427	Bacteria;Firmicutes;Bacilli;Lactobacillales;Streptococcaceae;Streptococcus	100.0
Zotu119	Blautia obeum	ATCC 29174(T)	AAVO02000004	98.51	6/402	Bacteria;Firmicutes;Clostridia;Clostridiales;Lachnospiraceae;Blautia	100.0
Zotu120	Odoribacter splanchnicus	DSM 20712(T)	CP002544	99.52	2/421	Bacteria;Bacteroidetes;Bacteroidia;Bacteroidales;Odoribacteraceae;Odoribacter	100.0
Zotu122	Blautia hansenii	DSM 20583(T)	ABYU01000028	100.00	0/402	Bacteria;Firmicutes;Clostridia;Clostridiales;Lachnospiraceae;Blautia	100.0
Zotu123	Lacrimispora xylanolytica	ATCC 49623(T)	X71855	97.51	10/402	Bacteria;Firmicutes;Clostridia;Clostridiales;Lachnospiraceae;Lacrimispora	100.0
Zotu124	Ruminococcus lactaris	ATCC 29176(T)	ABOU02000049	100.00	0/402	Bacteria;Firmicutes;Clostridia;Clostridiales;Lachnospiraceae;Mediterraneibacter	100.0
Zotu125	Lachnospira eligens	ATCC 27750(T)	CP001104	99.75	1/402	Bacteria;Firmicutes;Clostridia;Clostridiales;Lachnospiraceae;Lachnospira	100.0
Zotu127	Clostridium ramosum	DSM 1402(T)	ABFX02000008	100.00	0/426	Bacteria;Firmicutes;Erysipelotrichia;Erysipelotrichales;Erysipelotrichaceae;Clostridium_g6	100.0
Zotu128	Veillonella dispar	ATCC 17748(T)	ACIK02000021	99.53	2/427	Bacteria;Firmicutes;Negativicutes;Veillonellales;Veillonellaceae;Veillonella	100.0
Zotu130	Hungatella hathewayi	DSM 13479(T)	AJ311620	100.00	0/402	Bacteria;Firmicutes;Clostridia;Clostridiales;Lachnospiraceae;Hungatella	98.1
Zotu131	Gemmiger formicilis	ATCC 27749(T)	GU562446	99.00	4/402	Bacteria;Firmicutes;Clostridia;Clostridiales;Oscillospiraceae;Subdoligranulum	98.2
Zotu133	Mediterraneibacter faecis	Eg2(T)	FJ611794	100.00	0/402	Bacteria;Firmicutes;Clostridia;Clostridiales;Lachnospiraceae;Mediterraneibacter	96.7
Zotu134	Petroclostridium xylanilyticum	SK-Y3(T)	KT630605	88.83	45/403	Bacteria;Firmicutes;Clostridia;Clostridiales;Oscillospiraceae;Petroclostridium	100.0
Zotu136	Bilophila wadsworthia	ATCC 49260(T)	JNJP01000178	100.00	0/428	Bacteria;Proteobacteria;Deltaproteobacteria;Desulfovibrionales;Desulfovibrionaceae;Bilophila	100.0
Zotu138	Christensenella minuta	DSM 22607(T)	KQ965520	90.86	37/405	Bacteria;Firmicutes;Clostridia;Clostridiales;Christensenellaceae;Christensenella	100.0
Zotu142	Flintibacter butyricus	BLS21(T)	MK613350	92.84	29/405	Bacteria;Firmicutes;Clostridia;Clostridiales;Oscillospiraceae;Pseudoflavonifractor	95.0
Zotu147	Dorea formicigenerans	ATCC 27755(T)	AAXA02000006	100.00	0/402	Bacteria;Firmicutes;Clostridia;Clostridiales;Lachnospiraceae;Dorea	100.0
Zotu151	Blautia hansenii	DSM 20583(T)	ABYU01000028	99.75	1/402	Bacteria;Firmicutes;Clostridia;Clostridiales;Lachnospiraceae;Blautia	100.0
Zotu156	Bacteroides nordii	JCM 12987(T)	BAJA01000095	100.00	0/422	Bacteria;Bacteroidetes;Bacteroidia;Bacteroidales;Bacteroidaceae;Bacteroides	100.0
Zotu157	Bacteroides koreensis	YS-aM39(T)	KX025133	100.00	0/422	Bacteria;Bacteroidetes;Bacteroidia;Bacteroidales;Bacteroidaceae;Bacteroides	97.9
Zotu160	Lachnospira eligens	ATCC 27750(T)	CP001104	94.78	21/402	Bacteria;Firmicutes;Clostridia;Clostridiales;Lachnospiraceae;Lachnospira	100.0
Zotu163	Anaerostipes hadrus	DSM 3319(T)	FR749932	99.75	1/402	Bacteria;Firmicutes;Clostridia;Clostridiales;Lachnospiraceae;Anaerostipes	100.0
Zotu164	Eggerthella lenta	DSM 2243(T)	CP001726	100.00	0/402	Bacteria;Actinobacteria;Coriobacteriia;Eggerthellales;Eggerthellaceae;Eggerthella	100.0
Zotu167	Sutterella wadsworthensis	WAL 7877	L37785	99.77	1/427	Bacteria;Proteobacteria;Betaproteobacteria;Burkholderiales;Sutterellaceae;Sutterella	97.4
Zotu171	Bacteroides nordii	JCM 12987(T)	BAJA01000095	99.76	1/422	Bacteria;Bacteroidetes;Bacteroidia;Bacteroidales;Bacteroidaceae;Bacteroides	100.0
Zotu174	Bacteroides galacturonicus	DSM 3978(T)	DQ497994	100.00	0/402	Bacteria;Firmicutes;Clostridia;Clostridiales;Lachnospiraceae;Lachnospira	98.1
Zotu176	Eubacterium coprostanoligenes	HL(T)	HM037995	97.27	11/403	Bacteria;Firmicutes;Clostridia;Clostridiales;Oscillospiraceae;Eubacterium_g23	99.0
Zotu178	Eisenbergiella tayi	3_1_57FAA_CT1	ACTP01000124	99.75	1/402	Bacteria;Firmicutes;Clostridia;Clostridiales;Lachnospiraceae;Eisenbergiella	100.0
Zotu180	Coprococcus catus	L8	AB361624	100.00	0/402	Bacteria;Firmicutes;Clostridia;Clostridiales;Lachnospiraceae;Frisingicoccus	100.0
Zotu188	Anaerobutyricum soehngenii	L2-7(T)	AJ270490	99.71	1/342	Bacteria;Firmicutes;Clostridia;Clostridiales;Lachnospiraceae;Anaerobutyricum	100.0
Zotu190	Roseburia hominis	A2-183(T)	CP003040	100.00	0/403	Bacteria;Firmicutes;Clostridia;Clostridiales;Lachnospiraceae;Roseburia	100.0
Zotu192	Eubacterium ramulus	ATCC 29099(T)	L34623	100.00	0/393	Bacteria;Firmicutes;Clostridia;Clostridiales;Lachnospiraceae;Eubacterium_g21	99.5
Zotu195	Enterocloster aldensis	RMA 9741(T)	DQ279736	99.50	2/402	Bacteria;Firmicutes;Clostridia;Clostridiales;Lachnospiraceae;Enterocloster	95.1
Zotu198	Enterocloster aldensis	RMA 9741(T)	DQ279736	96.52	14/402	Bacteria;Firmicutes;Clostridia;Clostridiales;Lachnospiraceae;Enterocloster	95.1
Zotu201	Parasutterella excrementihominis	YIT 11859(T)	AFBP01000029	99.53	2/427	Bacteria;Proteobacteria;Betaproteobacteria;Burkholderiales;Sutterellaceae;Parasutterella	100.0
Zotu203	Eubacterium coprostanoligenes	HL(T)	HM037995	92.06	32/403	Bacteria;Firmicutes;Clostridia;Clostridiales;Oscillospiraceae;Eubacterium_g23	99.0
Zotu205	Holdemanella biformis	DSM 3989(T)	ABYT01000002	98.59	6/426	Bacteria;Firmicutes;Erysipelotrichia;Erysipelotrichales;Erysipelotrichaceae;Holdemanella	100.0
Zotu211	Parasutterella excrementihominis	YIT 11859(T)	AFBP01000029	100.00	0/427	Bacteria;Proteobacteria;Betaproteobacteria;Burkholderiales;Sutterellaceae;Parasutterella	100.0
Zotu217	Enterocloster lavalensis	CCRI-9842(T)	EF564277	100.00	0/402	Bacteria;Firmicutes;Clostridia;Clostridiales;Lachnospiraceae;Enterocloster	100.0
Zotu226	Flintibacter butyricus	BLS21(T)	MK613350	93.07	28/404	Bacteria;Firmicutes;Clostridia;Clostridiales;Oscillospiraceae;Pseudoflavonifractor	95.0
Zotu228	Eubacterium xylanophilum	ATCC 35991(T)	L34628	98.49	6/397	Bacteria;Firmicutes;Clostridia;Clostridiales;Lachnospiraceae;Eubacterium_g17	99.9
Zotu229	Intestinimonas massiliensis	GD2(T)	LN869527	93.32	27/404	Bacteria;Firmicutes;Clostridia;Clostridiales;Oscillospiraceae;Pseudoflavonifractor	100.0
Zotu232	Kineothrix alysoides	KNHs209(T)	JPNB01000002	98.01	8/402	Bacteria;Firmicutes;Clostridia;Clostridiales;Lachnospiraceae;Kineothrix	100.0
Zotu233	Anaerotruncus colihominis	DSM 17241(T)	ABGD02000032	97.76	9/401	Bacteria;Firmicutes;Clostridia;Clostridiales;Oscillospiraceae;Anaerotruncus	100.0
Zotu234	Eggerthella lenta	DSM 2243(T)	CP001726	99.75	1/402	Bacteria;Actinobacteria;Coriobacteriia;Eggerthellales;Eggerthellaceae;Eggerthella	100.0
Zotu240	Eubacterium infirmum	W 1471(T)	U13039	94.55	22/404	Bacteria;Firmicutes;Clostridia;Clostridiales;Mogibacterium_f;Eubacterium_g10	100.0
Zotu241	Flintibacter butyricus	BLS21(T)	MK613350	97.28	11/405	Bacteria;Firmicutes;Clostridia;Clostridiales;Oscillospiraceae;Pseudoflavonifractor	95.0
Zotu245	Lawsonibacter asaccharolyticus	3BBH22(T)	LC371917	100.00	0/404	Bacteria;Firmicutes;Clostridia;Clostridiales;Oscillospiraceae;Lawsonibacter	100.0
Zotu250	Clostridium fessum	SNUG30386(T)	KY992934	95.77	17/402	Bacteria;Firmicutes;Clostridia;Clostridiales;Lachnospiraceae;Clostridium_g35	96.1
Zotu251	Faecalibacterium prausnitzii	ATCC 27768(T)	AJ413954	98.26	7/402	Bacteria;Firmicutes;Clostridia;Clostridiales;Oscillospiraceae;Faecalibacterium	99.9
Zotu252	Streptococcus sinensis	HKU4(T)	JPEN01000064	99.53	2/427	Bacteria;Firmicutes;Bacilli;Lactobacillales;Streptococcaceae;Streptococcus	100.0
Zotu256	Parabacteroides distasonis	ATCC 8503(T)	CP000140	98.82	5/422	Bacteria;Bacteroidetes;Bacteroidia;Bacteroidales;Porphyromonadaceae;Parabacteroides	100.0
Zotu257	Parabacteroides distasonis	ATCC 8503(T)	CP000140	98.34	7/422	Bacteria;Bacteroidetes;Bacteroidia;Bacteroidales;Porphyromonadaceae;Parabacteroides	100.0
Zotu261	Ruminococcus lactaris	ATCC 29176(T)	ABOU02000049	97.76	9/402	Bacteria;Firmicutes;Clostridia;Clostridiales;Lachnospiraceae;Mediterraneibacter	100.0
Zotu262	Odoribacter splanchnicus	DSM 20712(T)	CP002544	100.00	0/421	Bacteria;Bacteroidetes;Bacteroidia;Bacteroidales;Odoribacteraceae;Odoribacter	100.0
Zotu266	Kineothrix alysoides	KNHs209(T)	JPNB01000002	97.51	10/402	Bacteria;Firmicutes;Clostridia;Clostridiales;Lachnospiraceae;Kineothrix	100.0
Zotu268	Butyricicoccus faecihominis	YIT 12789(T)	LC082228	100.00	0/404	Bacteria;Firmicutes;Clostridia;Clostridiales;Oscillospiraceae;Agathobaculum	97.1
Zotu269	no matching found
Zotu270	Clostridium leptum	DSM 753(T)	ABCB02000019	95.02	20/402	Bacteria;Firmicutes;Clostridia;Clostridiales;Oscillospiraceae;Caproiciproducens	100.0
Zotu275	Blautia faecicola	KGMB01111(T)	MK424331	99.75	1/402	Bacteria;Firmicutes;Clostridia;Clostridiales;Lachnospiraceae;Blautia	100.0
Zotu276	Clostridium spiroforme	DSM 1552(T)	X73441	100.00	0/425	Bacteria;Firmicutes;Erysipelotrichia;Erysipelotrichales;Erysipelotrichaceae;Clostridium_g6	100.0
Zotu278	Alistipes shahii	WAL 8301(T)	FP929032	99.53	2/422	Bacteria;Bacteroidetes;Bacteroidia;Bacteroidales;Rikenellaceae;Alistipes	100.0
Zotu280	Agathobaculum butyriciproducens	SR79(T)	KP889099	99.75	1/405	Bacteria;Firmicutes;Clostridia;Clostridiales;Oscillospiraceae;Agathobaculum	94.4
Zotu283	Flintibacter butyricus	BLS21(T)	MK613350	93.83	25/405	Bacteria;Firmicutes;Clostridia;Clostridiales;Oscillospiraceae;Pseudoflavonifractor	95.0
Zotu288	Clostridium fessum	SNUG30386(T)	KY992934	96.02	16/402	Bacteria;Firmicutes;Clostridia;Clostridiales;Lachnospiraceae;Clostridium_g35	96.1
Zotu291	Alistipes shahii	WAL 8301(T)	FP929032	99.76	1/422	Bacteria;Bacteroidetes;Bacteroidia;Bacteroidales;Rikenellaceae;Alistipes	100.0
Zotu296	Eubacterium ventriosum	ATCC 27560(T)	AAVL02000015	100.00	0/402	Bacteria;Firmicutes;Clostridia;Clostridiales;Lachnospiraceae;Eubacterium_g4	100.0
Zotu304	Lacticaseibacillus rhamnosus	JCM 1136(T)	BALT01000058	100.00	0/427	Bacteria;Firmicutes;Bacilli;Lactobacillales;Lactobacillaceae;Lacticaseibacillus	100.0
Zotu307	Eubacterium siraeum	DSM 15702(T)	ABCA03000019	100.00	0/402	Bacteria;Firmicutes;Clostridia;Clostridiales;Oscillospiraceae;Eubacterium_g8	100.0
Zotu313	Anaerotignum faecicola	KGMB 03357(T)	MK439508	99.01	4/406	Bacteria;Firmicutes;Clostridia;Clostridiales;Lachnospiraceae;Anaerotignum	100.0
Zotu314	Mediterraneibacter faecis	Eg2(T)	FJ611794	99.75	1/402	Bacteria;Firmicutes;Clostridia;Clostridiales;Lachnospiraceae;Mediterraneibacter	96.7
Zotu315	Hespellia porcina	PC80(T)	AF445239	97.76	9/402	Bacteria;Firmicutes;Clostridia;Clostridiales;Lachnospiraceae;Hespellia	99.0
Zotu323	Romboutsia sedimentorum	LAM201(T)	KF443808	99.25	3/401	Bacteria;Firmicutes;Clostridia;Clostridiales;Peptostreptococcaceae;Romboutsia	94.0
Zotu324	Alistipes ihumii	AP11(T)	JX101692	99.76	1/422	Bacteria;Bacteroidetes;Bacteroidia;Bacteroidales;Rikenellaceae;Alistipes	100.0
Zotu333	Alistipes communis	5CBH24(T)	LC468799	100.00	0/422	Bacteria;Bacteroidetes;Bacteroidia;Bacteroidales;Rikenellaceae;Alistipes	100.0
Zotu339	Kineothrix alysoides	KNHs209(T)	JPNB01000002	97.01	12/402	Bacteria;Firmicutes;Clostridia;Clostridiales;Lachnospiraceae;Kineothrix	100.0
Zotu347	Lawsonibacter asaccharolyticus	3BBH22(T)	LC371917	95.05	20/404	Bacteria;Firmicutes;Clostridia;Clostridiales;Oscillospiraceae;Lawsonibacter	100.0
Zotu352	Clostridium fessum	SNUG30386(T)	KY992934	96.77	13/402	Bacteria;Firmicutes;Clostridia;Clostridiales;Lachnospiraceae;Clostridium_g35	96.1
Zotu354	Oscillibacter valericigenes	NBRC 101213(T)	AP012044	94.31	23/404	Bacteria;Firmicutes;Clostridia;Clostridiales;Oscillospiraceae;Oscillibacter	100.0
Zotu374	Anaerotruncus colihominis	DSM 17241(T)	ABGD02000032	100.00	0/401	Bacteria;Firmicutes;Clostridia;Clostridiales;Oscillospiraceae;Anaerotruncus	100.0
Zotu400	Papillibacter cinnamivorans	DSM 12816(T)	FWXW01000005	94.06	24/404	Bacteria;Firmicutes;Clostridia;Clostridiales;Oscillospiraceae;Papillibacter	100.0
Zotu2817	Phocaeicola dorei	DSM 17855(T)	ABWZ01000093	97.39	11/422	Bacteria;Bacteroidetes;Bacteroidia;Bacteroidales;Bacteroidaceae;Phocaeicola	100.0
